# Endothelin-1 from Tongue Glands Gates Sodium Taste and Intake

**DOI:** 10.64898/2026.10.28.762212

**Authors:** Li-Tzu Chen, Xinyue Xia, Ernesto R. Soto, Gary R. Ostroff, Jin Zhang

## Abstract

Sodium is an essential nutrient. To survive sodium deficiency, animals dramatically increase their appetite for salt. However, whether and how sodium depletion impacts the taste of salt to drive sodium intake is unknown. Here we show that tongue gland-derived endothelin-1 (EDN1) regulates the amiloride-sensitive, sodium-selective salt taste. Edn1 is specifically expressed in the glands embedded within the tongue. Under normal conditions, EDN1 suppresses salt taste by acting on its receptor EDNRB on the projections of salt-sensing taste neurons innervating taste buds. When internal sodium levels drop, EDN1 expression decreases, lifting this inhibition and enhancing responses to salt. Applying EDN1 directly to the tongue, using a nonionic eutectic-based organogel (Neogel) delivery technology that we establish here, dampens the activity of the salt-sensing taste neurons and reduces salt intake and preference. Conversely, genetic deletion of Ednrb in taste neurons mimics the effects of sodium deficiency, enhancing salt-sensing neuron activity and increasing salt consumption. These findings reveal a peripheral mechanism that regulates salt taste and intake in response to internal sodium levels, highlighting a direct role of the taste pathway in maintaining nutrient homeostasis.

---

Our health and survival rely on the alignment of nutrient levels and intake. Sodium is an essential nutrient, and its consumption is gated by both taste and internal state. Indeed, the taste-guided feeding response to sodium is transformed by internal sodium levels: animals normally find low concentrations of NaCl (<100mM) mildly appetitive, whereas higher concentrations become aversive (>200mM); however, salt depletion dramatically increases attraction to sodium salt in animals, including humans^1–8^. This remarkable behavioural switch towards sodium salt is crucial for restoring sodium balance and ensuring survival. While sodium deficiency is uncommon in modern diets, excessive sodium intake remains a major risk factor for cardiovascular disease—the leading cause of death worldwide—highlighting the importance of understanding how sodium intake is regulated.

How do animals and humans adjust sodium consumption according to internal sodium levels? Nearly a century ago, Richter and colleagues pioneered studies on sodium deficiency in rats^9,10^ and proposed that heightened salt preference is not learned through experience but instead arises from “chemical changes in taste mechanisms in the oral cavity, giving rise to an enhanced salt discrimination”^10^.

Here, we uncover a peripheral mechanism that gates salt taste in response to sodium deficiency. We show that the endothelin-1 (EDN1) from tongue glands suppresses salt-sensing neuron activity and salt intake through EDNRB. Salt depletion decreases EDN1 expression, lifting this inhibition and enhancing salt taste and consumption.
