## Supplementary material for "Endothelin-1 from Tongue Glands Gates Sodium Taste and Intake": Table 1

### Sheet: Sheet1
Cluster No.	1	2	3	4	5	6	7	8	9	10	11	12	13	14	15	16	17	18	19	20	21	22	23	24	25	26	27	28
	TypeII	Sour	TypeI	Salty_1	Salty_2	Gland_1	Gland_2	Immune_1	Immune_2	Immune_3	Immune_4	Stem_1	Stem_2	Bulge_1	Bulge_2	Progenitor_1	Progenitor_2	Fibroblast_1	Fibroblast_2	Fibroblast_3	Keratinocyte_1	Keratinocyte_2	Keratinocyte_3	Keratinocyte_4	Keratinocyte_5	Keratinocyte_6	Keratinocyte_7	Keratinocyte_8
Top10 GO of Biological Process using Top100 Markers	GO:0050909-sensory perception of taste	GO:0031632-positive regulation of synaptic vesicle fusion to presynaptic active zone membrane	GO:0007423-sensory organ development	GO:0009888-tissue development	GO:0009888-tissue development	GO:0006810-transport	GO:0006952-defense response	GO:0002376-immune system process	GO:0046649-lymphocyte activation	GO:0006955-immune response	GO:0006821-chloride transport	GO:0051301-cell division	GO:1903047-mitotic cell cycle process	GO:0006260-DNA replication	GO:0006260-DNA replication	GO:0032502-developmental process	GO:0048513-animal organ development	GO:0045087-innate immune response	GO:0009653-anatomical structure morphogenesis	GO:0009653-anatomical structure morphogenesis	GO:0009653-anatomical structure morphogenesis	GO:0060429-epithelium development	GO:0008544-epidermis development	GO:0043588-skin development	GO:0008544-epidermis development	GO:0001523-retinoid metabolic process	GO:0044281-small molecule metabolic process	GO:0006720-isoprenoid metabolic process
	GO:0050913-sensory perception of bitter taste	GO:1901634-positive regulation of synaptic vesicle membrane organization	GO:0007610-behavior	GO:0045109-intermediate filament organization	GO:0048513-animal organ development	GO:0051179-localization	GO:0009605-response to external stimulus	GO:0002682-regulation of immune system process	GO:0045321-leukocyte activation	GO:0002376-immune system process	GO:1902476-chloride transmembrane transport	GO:0007059-chromosome segregation	GO:0000278-mitotic cell cycle	GO:0000727-double-strand break repair via break-induced replication	GO:0006261-DNA-templated DNA replication	GO:0007166-cell surface receptor signaling pathway	GO:0030154-cell differentiation	GO:0140546-defense response to symbiont	GO:0048731-system development	GO:0007166-cell surface receptor signaling pathway	GO:0009888-tissue development	GO:0009888-tissue development	GO:0043588-skin development	GO:0030216-keratinocyte differentiation	GO:0043588-skin development	GO:0016101-diterpenoid metabolic process	GO:0032787-monocarboxylic acid metabolic process	GO:0006721-terpenoid metabolic process
	GO:0050912-detection of chemical stimulus involved in sensory perception of taste	GO:0099502-calcium-dependent activation of synaptic vesicle fusion	GO:0090596-sensory organ morphogenesis	GO:0060429-epithelium development	GO:0043588-skin development	GO:0009653-anatomical structure morphogenesis	GO:0051707-response to other organism	GO:0002684-positive regulation of immune system process	GO:0042110-T cell activation	GO:0006952-defense response	GO:0006952-defense response	GO:0022402-cell cycle process	GO:0051301-cell division	GO:0006279-premeiotic DNA replication	GO:0006259-DNA metabolic process	GO:0048856-anatomical structure development	GO:0048869-cellular developmental process	GO:0051707-response to other organism	GO:0032502-developmental process	GO:0007411-axon guidance	GO:0032502-developmental process	GO:0043603-amide metabolic process	GO:0030216-keratinocyte differentiation	GO:0045109-intermediate filament organization	GO:0031424-keratinization	GO:0006721-terpenoid metabolic process	GO:0006629-lipid metabolic process	GO:0001523-retinoid metabolic process
	GO:0001580-detection of chemical stimulus involved in sensory perception of bitter taste	GO:0031629-synaptic vesicle fusion to presynaptic active zone membrane	GO:0048513-animal organ development	GO:0045104-intermediate filament cytoskeleton organization	GO:0060429-epithelium development	GO:0051234-establishment of localization	GO:0043207-response to external biotic stimulus	GO:0006952-defense response	GO:0001775-cell activation	GO:0002250-adaptive immune response	GO:0098661-inorganic anion transmembrane transport	GO:0007049-cell cycle	GO:0007049-cell cycle	GO:0033260-nuclear DNA replication	GO:0006281-DNA repair	GO:0030154-cell differentiation	GO:0048522-positive regulation of cellular process	GO:0043207-response to external biotic stimulus	GO:0022008-neurogenesis	GO:0097485-neuron projection guidance	GO:0048856-anatomical structure development	GO:0019752-carboxylic acid metabolic process	GO:0009913-epidermal cell differentiation	GO:0008544-epidermis development	GO:0030216-keratinocyte differentiation	GO:0042445-hormone metabolic process	GO:0070887-cellular response to chemical stimulus	GO:0046165-alcohol biosynthetic process
	GO:0050917-sensory perception of umami taste	GO:0099500-vesicle fusion to plasma membrane	GO:0048839-inner ear development	GO:0045103-intermediate filament-based process	GO:0008544-epidermis development	GO:0016477-cell migration	GO:0060429-epithelium development	GO:0006955-immune response	GO:0002376-immune system process	GO:0140546-defense response to symbiont	GO:0098656-monoatomic anion transmembrane transport	GO:0098813-nuclear chromosome segregation	GO:0022402-cell cycle process	GO:0006268-DNA unwinding involved in DNA replication	GO:0006974-DNA damage response	GO:0048869-cellular developmental process	GO:0051094-positive regulation of developmental process	GO:0098542-defense response to other organism	GO:0048856-anatomical structure development	GO:0009888-tissue development	GO:0048513-animal organ development	GO:0071280-cellular response to copper ion	GO:0030855-epithelial cell differentiation	GO:0009888-tissue development	GO:0009913-epidermal cell differentiation	GO:0006720-isoprenoid metabolic process	GO:0098754-detoxification	GO:0016101-diterpenoid metabolic process
	GO:0050916-sensory perception of sweet taste	GO:0048499-synaptic vesicle membrane organization	GO:0043583-ear development	GO:0009653-anatomical structure morphogenesis	GO:0048856-anatomical structure development	GO:0048870-cell motility	GO:0009607-response to biotic stimulus	GO:0009605-response to external stimulus	GO:0002682-regulation of immune system process	GO:0045087-innate immune response	GO:0006820-monoatomic anion transport	GO:1903047-mitotic cell cycle process	GO:0007059-chromosome segregation	GO:0006261-DNA-templated DNA replication	GO:0006270-DNA replication initiation	GO:0051240-positive regulation of multicellular organismal process	GO:0048518-positive regulation of biological process	GO:0009607-response to biotic stimulus	GO:0023051-regulation of signaling	GO:0032502-developmental process	GO:0007275-multicellular organism development	GO:0043436-oxoacid metabolic process	GO:0060429-epithelium development	GO:0045104-intermediate filament cytoskeleton organization	GO:0060429-epithelium development	GO:0006629-lipid metabolic process	GO:0019752-carboxylic acid metabolic process	GO:0044283-small molecule biosynthetic process
	GO:0007606-sensory perception of chemical stimulus	GO:0140352-export from cell	GO:0009653-anatomical structure morphogenesis	GO:0015711-organic anion transport	GO:0030154-cell differentiation	GO:0006954-inflammatory response	GO:0044419-biological process involved in interspecies interaction between organisms	GO:0051707-response to other organism	GO:0002694-regulation of leukocyte activation	GO:0002684-positive regulation of immune system process	GO:0015698-inorganic anion transport	GO:0000278-mitotic cell cycle	GO:0098813-nuclear chromosome segregation	GO:0044786-cell cycle DNA replication	GO:0033260-nuclear DNA replication	GO:0032501-multicellular organismal process	GO:0048731-system development	GO:0044419-biological process involved in interspecies interaction between organisms	GO:0010646-regulation of cell communication	GO:0048667-cell morphogenesis involved in neuron differentiation	GO:0048731-system development	GO:0006082-organic acid metabolic process	GO:0009888-tissue development	GO:0045103-intermediate filament-based process	GO:0009888-tissue development	GO:1901615-organic hydroxy compound metabolic process	GO:0043436-oxoacid metabolic process	GO:0044281-small molecule metabolic process
	GO:0007600-sensory perception	GO:1903530-regulation of secretion by cell	GO:0065008-regulation of biological quality	GO:0098773-skin epidermis development	GO:0048869-cellular developmental process	GO:0009605-response to external stimulus	GO:0006950-response to stress	GO:0043207-response to external biotic stimulus	GO:0051249-regulation of lymphocyte activation	GO:0009607-response to biotic stimulus	GO:0044419-biological process involved in interspecies interaction between organisms	GO:0000280-nuclear division	GO:0000280-nuclear division	GO:0006974-DNA damage response	GO:0044786-cell cycle DNA replication	GO:0007275-multicellular organism development	GO:0045597-positive regulation of cell differentiation	GO:0002831-regulation of response to biotic stimulus	GO:0009888-tissue development	GO:0007409-axonogenesis	GO:0030154-cell differentiation	GO:1990169-stress response to copper ion	GO:0045104-intermediate filament cytoskeleton organization	GO:0009913-epidermal cell differentiation	GO:0030855-epithelial cell differentiation	GO:0006066-alcohol metabolic process	GO:0006082-organic acid metabolic process	GO:0006629-lipid metabolic process
	GO:0007186-G protein-coupled receptor signaling pathway	GO:0031630-regulation of synaptic vesicle fusion to presynaptic active zone membrane	GO:0048731-system development	GO:0008544-epidermis development	GO:0009653-anatomical structure morphogenesis	GO:0002415-immunoglobulin transcytosis in epithelial cells mediated by polymeric immunoglobulin receptor	GO:0098542-defense response to other organism	GO:0098542-defense response to other organism	GO:0050865-regulation of cell activation	GO:0098542-defense response to other organism	GO:0051707-response to other organism	GO:0000070-mitotic sister chromatid segregation	GO:0140014-mitotic nuclear division	GO:0042127-regulation of cell population proliferation	GO:0033554-cellular response to stress	GO:0009653-anatomical structure morphogenesis	GO:0032502-developmental process	GO:0009615-response to virus	GO:0007275-multicellular organism development	GO:0048812-neuron projection morphogenesis	GO:0048869-cellular developmental process	GO:0010273-detoxification of copper ion	GO:0045103-intermediate filament-based process	GO:0031424-keratinization	GO:0042742-defense response to bacterium	GO:0044281-small molecule metabolic process	GO:0006631-fatty acid metabolic process	GO:0015718-monocarboxylic acid transport
	GO:0050907-detection of chemical stimulus involved in sensory perception	GO:1901632-regulation of synaptic vesicle membrane organization	GO:0021940-positive regulation of cerebellar granule cell precursor proliferation	GO:0002009-morphogenesis of an epithelium	GO:0009887-animal organ morphogenesis	GO:0002376-immune system process	GO:0009888-tissue development	GO:0032103-positive regulation of response to external stimulus	GO:0050863-regulation of T cell activation	GO:0051707-response to other organism	GO:0043207-response to external biotic stimulus	GO:0000819-sister chromatid segregation	GO:0000070-mitotic sister chromatid segregation	GO:0008283-cell population proliferation	GO:0022402-cell cycle process	GO:0050896-response to stimulus	GO:0045595-regulation of cell differentiation	GO:0045088-regulation of innate immune response	GO:0009966-regulation of signal transduction	GO:0120039-plasma membrane bounded cell projection morphogenesis	GO:0050793-regulation of developmental process	GO:0044281-small molecule metabolic process	GO:0045109-intermediate filament organization	GO:0030154-cell differentiation	GO:0048513-animal organ development	GO:0034308-primary alcohol metabolic process	GO:1990748-cellular detoxification	GO:1902653-secondary alcohol biosynthetic process
Top100 Markers	Tas2r106	1700042O10Rik	Shh	Krt42	Bbox1	Sbpl	Arg1	Mirt2	Itk	Dcstamp	Clca3a1	Hist1h2ap	Pif1	Hs3st5	H19	Tmem213	Clstn2	Apol9b	Jakmip2	Trabd2b	Hhip	Gzmn	Krt10	Gm5868	Sprr2i	Kcnc2	Slc16a9	Crabp2
	Il25	Chga	Pla2g10os	Hecw2	Bcat1	Gm15657	Wfdc3	Csf3r	Tnfsf11	Slc36a2	Duoxa2	Hist1h3b	Cdkn3	Slc35f1	Pappa	Ccbe1	Fbln2	Apol9a	Lhx6	Npnt	Wnt3	2610528A11Rik	4930438A08Rik	Flg	Nmu	Abo	Cyp2c65	Ada
	Kcnh7	Myt1	Igf1	Ntf3	Akr1c18	F5	Gp2	Wfdc21	Pdcd1	Cd207	Clca3a2	Hist1h2af	Aspm	Hmcn1	Efemp1	Shisa2	Nell1	Ifi44	Tspear	Frem2	Gm49425	4930593A02Rik	Prss53	Krt76	Lce3c	Car2	Krt32	Krt4
	2700069I18Rik	Slc35d3	Pcdh15	Scnn1b	Fibin	Gm33782	Cryab	B430306N03Rik	Icos	Cd86	Gm9573	Hist1h2ab	Ccnb1	Ntrk3	Igfbp3	Inhba	Fhod3	Lgals9	Cacna2d3	Tgfbi	Hephl1	Ano2	Krt16	Tchh	Il1f6	Krt75	Gm3776	Gsta2
	Wdr20rt	Gad1	Serpina1e	Krt1	Timp3	Muc13	Cyp2a5	Clec4d	Cd3e	Kynu	Clca3b	Hist1h2an	Cenpf	Ampd3	Popdc3	Fmo2	Ntng1	Oas1a	Adamtsl1	Plxna2	Cybrd1	Aldh1l2	Krt24	Cyb5r2	Hrnr	Cyp3a13	Fabp5	Psapl1
	Tas2r104	Sox1ot	Abca13	Fstl4	Ccn2	Tmem212	Wfdc18	Fpr2	Trbc1	H2-DMb2	Ppbp	Hist1h3c	Cenpa	Pappa	Chek1	Hey1	Tnc	Gbp2	Lef1	Col4a6	Palm3	Prlr	9530059O14Rik	Slurp1	Tmem45a2	Sprr2a3	Tuba8	Gm94
	Apela	Chgb	Pde11a	Cldn1	Osr1	Slc4a4	Ltf	Cxcr2	Il2rb	Flt3	Krtap3-2	Hist1h1b	Cdc25c	Ctnnal1	Slc1a3	Stxbp6	Gpm6b	Gbp7	Dcn	Unc5c	Cpm	Krt32	Serpinb7	Lypd2	Lyg1	Krt17	Pou3f1	Ndufa4l2
	Ngb	Car4	Cxcl14	Fxyd4	Krt79	Slco1a5	Ccl9	Mmp9	Tnfsf8	Gpr141	Duox2	Hist1h2ai	Cdc20	Foxp2	Dlk2	Ptprd	Wif1	Ddx60	Apcdd1	Sema3c	Krt84	Arg2	Dsg1a	Lhx6	Rptn	Ces1f	Gm94	Sptssb
	Rgs21	Slc38a11	Pla2g10	Cyp2s1	Irx1	Pigr	Ccl6	Trem1	Gimap4	Adap2	Gm36640	Hist1h1a	Kif2c	Hpgd	Il1r2	Gxylt2	Cavin2	Ifi27l2a	Lrp4	Col4a5	Krt35	Siah2	Cldn17	Nrg1	Lce3e	Cdc42ep2	Gsdmc	Krt13
	Gm49289	Gm49906	Cadps	Grm4	Stra6	Thbs1	Upk3a	Trem3	Nkg7	C1qa	Defb14	Hist1h2ae	Ccnb2	Sostdc1	Ung	Col25a1	Aox3	Ifit1	Axin2	Vldlr	Hoxc13	Thbd	2310046K23Rik	Dsc1	Sprr2j-ps	Fst	Tdh	Kdelr2
	Pld5	Nkx2-2	Fgf14	Tubb3	Flrt2	Aoc1	Aldh1a3	Sirpb1b	Ikzf3	Pik3r6	Cxcl5	Hist1h2bj	Sapcd2	Thsd4	Mcm2	Astn2	Igfbp4	Usp18	Mt3	Ltbp1	Krt36	Fbp2	Aox4	Golga7b	Lor	Upp1	Ces1b	Ces1f
	Gnat3	Rab3c	Gpa33	Slc24a3	Skint3	Dmbt1	Psca	Stfa2l1	Cd6	Napsa	AA467197	Hist1h2ak	Hmmr	Cav1	Rps6ka5	Chrm3	Htra1	Isg15	Prickle2	Gm16599	Flt1	Kcnq5	Krtap3-3	Serpinb3b	Ly6m	Tmprss11g	Ptgr1	Fabp5
	Gm49504	Snap25	Gad2	Ace2	Nkd2	Upk3a	Nccrp1	Acod1	Cd28	Zfp366	Ifit1bl1	Hist1h2bm	Nek2	Prxl2a	Ccne2	Pde4b	Slco2a1	Nlrc5	Edar	Sema6d	Tesk2	Krt4	Pla2g4e	Dapl1	Klk7	Akap12	Ndufa4l2	Tmprss11b
	Tas2r107	Pak7	Gzma	Cecr2	Foxc1	Ntn1	Ppbp	Lrg1	Cd3g	Mgl2	Cxcl3	Hist1h2bn	Cenpe	Moxd1	Gli3	Htra1	Epha5	Oasl2	Lgr6	Slit3	Krtap3-3	Pir	Dlc1	Otop2	Lce3b	Sprr1a	Sdr16c5	Cyp3a13
	Gm31063	Pcsk1	Stac	Fam117b	Sfrp1	Dclk1	Ceacam1	Clec4e	Trac	Dpep2	Muc1	Hist1h2ad	Ube2c	Crabp1	Cpn1	Ifitm1	Steap4	Psmb8	Runx2	Fam117b	Fxyd4	Depdc7	Lypd5	Aox4	Slpi	Best2	Ces1h	Pdzk1ip1
	Ovol3	Ddc	A4galt	Csrp2	Crabp2	Tm4sf1	Slc6a14	Cstdc4	Cd4	C1qc	Spns3	Hist1h2bh	Plk1	Ung	Gm29904	Adam28	Pdgfc	Ly6c1	Pcdh19	Igfbp3	Tesc	Clec11a	Ano2	Krt78	Lce3f	Bmpr1b	Gsta2	Aqp3
	Rgs13	Cntn4	Nkd1	Gm12766	Pdzrn3	Igsf5	Cxcl17	Treml2	Ms4a4b	C1qb	Jdp2	Hist1h3e	Gas2l3	Fads2	Cdt1	Adcy2	Sox5	Igtp	Sema6a	Ackr3	Epgn	Barx2	Dsc1	Pcdh19	Klk5	Ifi202b	Dapk2	1810037I17Rik
	Trpm5	Minar2	Adcy1	Ces1h	Sostdc1	Cxcl17	Aoc1	Lilra6	Cd3d	Rgs18	4930417H01Rik	Hist1h3f	Dlgap5	Lrrc36	Dtl	Gm266	Chrm3	Bst2	Slc1a3	Sostdc1	Nrp1	Cers4	Ckb	Tubb3	Defb4	Mndal	Krt13	mt-Atp6
	Ralyl	Pkd1l3	Notum	Mmp2	Ntng1	Smoc1	Gabrp	Slc11a1	Ctla2a	Aif1	Gm16233	Hist1h2bb	Kif20a	Ntrk2	Bnc2	Agr2	Lgr5	Psmb9	Ptprt	Fam167a	Upk3bl	Rbp7	Map2	Sema6a	Ada	Rbp1	Gsta1	Rbp2
	Gm13715	Adgrb3	Otop1	H60c	Pou3f1	Enpep	Tmc5	Gpr84	Cd226	Rnase6	Psca	Hist1h2ag	Parpbp	Mtss2	Krt15	Mslnl	Fmo2	Rtp4	Lmo7	Ctnnd2	Gldc	Crybg2	Elmod1	Dynap	Gm1110	Tmprss11b	Gm29904	Ly6g6e
	C030029H02Rik	Sorcs1	Pex5l	Il1r2	Sorbs2	Lcn2	Mal	F630028O10Rik	Skap1	Ifi207	Gprc5a	Hist1h3i	Cip2a	Ccdc162	Mms22l	Steap4	Rbms3	H2-Q7	Robo1	Cachd1	Fras1	Il13ra1	Serpina9	Slurp2	Sprr3	S100g	Car13	2300002M23Rik
	Lrrc6	Ccn3	Entpd2	Xkr4	Itgb8	Gm2379	Plac8	Olr1	Cxcr6	H2-Eb1	Gm44275	Hist1h2br	Anln	Isl1	Gins2	Chst9	Rflnb	Xaf1	Bean1	Cux1	Pcdh7	Serpinb3a	Tent5b	Padi1	Slc6a19	Sptssb	Pla2g4f	Cxcl14
	Gm47760	Cntnap5a	Kcnb2	Krt17	Pid1	Itprid1	Msln	4732465J04Rik	Gm2682	Fcgr2b	Dusp4	Hist1h2bk	Aurka	Glt1d1	Cenph	Gna14	Plcb1	H2-Q6	Setbp1	Lrrc36	Tgfb2	Porcn	Entpd3	Sncaip	2310003N18Rik	B3galt5	Wnk4	Mgst2
	Gm7534	Pkd2l1	Armh4	Gjb4	Aox3	Gp2	Ecscr	E230032D23Rik	Ctsw	Slamf9	Prss22	Hist1h4k	Pimreg	Ppp2r2c	Dhfr	Ntng1	Sema3d	Herc6	Egfl6	Nrp2	Bean1	Acer1	Fam25c	Ttc36	Il1f5	Bmp6	Mt4	Endou
	Nefl	Arpp21	Prox1	Rnf152	Rflnb	Agr2	Itprid1	C5ar1	Cd247	Ctss	Slc6a14	Hist2h2ac	1700097N02Rik	Dtl	E2f1	Fmo1	Trib2	Parp14	Rai14	Moxd1	Ror2	Tuba8	Ace2	Aspg	Slc15a1	Wnt9a	Dpp4	Tmprss4
	Tas2r102	Tcerg1l	2300002M23Rik	Atp2b4	Sox7	Cldn2	Oit1	Il1b	Sh2d2a	H2-Aa	Padi1	Hist1h2bf	Ect2	Krt15	Pole2	Ly6c1	Cnksr2	Rnf213	Nhs	Gli2	Msx2	Ada	Krt36	Krt24	Slc26a9	Tmprss11d	Traf5	Ptgr1
	Tas2r105	Khdrbs2	Fgfrl1	Odc1	Prickle1	Prss32	Lyz2	Ccl3	Gimap3	Csf1r	Rnf223	Hist2h2bb	Cep55	Kcnh1	Hlf	Plin2	Fbxl7	Tap1	Dnah8	D630045J12Rik	Unc5c	Serpinb12	Dsg1b	Ptgs1	Defb6	Il33	Rgcc	Klk14
	Gm20125	Diras2	Gm266	Wnt7b	Kif26b	Ccl6	Prss27	S100a8	Gata3	Gatm	Pbp2	Hist1h2bg	Knstrn	Cdon	Snai2	Cbr2	Auts2	Stat1	Plpp3	Lama3	Grik3	Fyn	Sdr9c7	Pstpip1	Smpd3	Foxe1	Gm47071	Krt6b
	Gm50339	Soga3	Nrcam	Gjb5	Lrmp	Tmc5	Lce3a	Cd300ld	Lat	Cd72	Clic5	Mxd3	Ckap2	Trerf1	Hells	Cadps2	Fam3c	Stat2	Otop2	Mical2	Tmem266	Arhgef26	Nrp2	Gm11992	Serpinb3a	Dhrs9	Ugt1a6a	Serpinb12
	Plcb2	Elavl4	Itga9	Fetub	Klk12	Ccl9	Pglyrp1	Trim30b	Fam169b	Itgax	Spns2	Hist1h4n	Cdca3	Ccdc3	Cenpk	Epas1	Klhl29	Psmb10	Otop3	Ahcyl2	Npr3	Rasa3	Dmpk	Nhs	Serpinb12	Ces1d	Selenbp1	Kdm6b
	Gnb3	Gabrb3	Cnpy1	Krt16	Cnfn	Limch1	Dmbt1	Clec5a	Gimap8	Ly86	Pglyrp4	Hist1h1d	Kif14	Ptprm	Pcna	Irgm1	Nr3c2	Irf7	Ptgs1	Itga2	Igfbp5	Pitx2	Pcsk6	Tmem97	Il1f8	Slc16a6	Dynap	Rbp1
	Spag11b	Sox1	Degs2	Pex26	Klk14	Wfdc18	Il1a	Cxcl2	Klrk1	Cd74	Nccrp1	Hist1h4m	Cdca8	Hells	Igfbp7	Psmb9	Sfrp1	Samd9l	Tsga10	Dst	Hs3st3b1	Thop1	Wdr62	Selenbp1	Slurp2	Gm12446	Rnase1	Ces1d
	Kcnq3	Ap3b2	Inhbb	Kank1	Serpina9	Ppp1r9a	Cldn3	Sirpb1c	Zap70	Zmynd15	Ankk1	Hist1h4d	Prc1	Apoe	Ar	Ddit4	Fndc1	Parp9	Slit1	9530059O14Rik	Sox6	Ces1b	Maf	Fhl2	Cdsn	Slc5a9	Gm20528	Ces1h
	Gm45490	Uchl1	Me3	Ahnak2	Dact2	Sectm1b	Tm4sf1	Tlr13	Thy1	Scimp	Fgd3	Nusap1	Tpx2	Gas1	Creb5	Cldn10	Ptpru	Irgm1	Igfbp2	P3h2	Arhgap29	Gpr155	Foxn1	Tesc	Lipk	Areg	Tmprss11a	mt-Cytb
	Igsf21	Insm1	Dync1i1	Gnb5	Psca	Vtcn1	Defb14	Cd300lf	Cd96	Ms4a6d	Crct1	Iqgap3	Mki67	Mcm3	Rad51ap1	St6galnac2	Prrx2	H2-Q4	2010300C02Rik	Slc39a6	Lamb1	Mt4	Hoxc13	Msx2	Ereg	Xpa	Krt4	Krt75
	A630073D07Rik	Cdk5r2	Sdk1	Dsg1b	Cd55	Wfdc3	AA467197	Ccr1	Lck	Lair1	Prss27	Hist1h3a	Ccnf	Slc7a1	Fen1	Ldlrad4	Med24	2610528A11Rik	Ttc6	Cnksr3	Rasgef1b	Dlg2	Sbsn	Ace2	Serpina9	1500015L24Rik	Gpr155	Calml3
	Galnt14	Runx1t1	Cracr2a	Foxe1	Mab21l4	Kcnma1	Plet1	Hdc	Ppp1r16b	Slamf7	Gm13056	Hist1h2ac	Kif20b	Dkk3	Hpgd	Psmb8	Col25a1	Clec11a	Nrg1	Pard3b	Robo2	Rhbg	Tgm5	Slit1	Asprv1	Svip	Hsd17b2	Serpinb1a
	Tas2r118	Pnmal2	Sbspon	Gm94	Irx2	Ccdc33	Clca3b	Cd33	Ptprcap	Wdfy4	Tmem171	Hist1h4a	Ccna2	Trpv4	Lig1	Atp6v0a4	Smoc2	H2-T22	Tubb3	Dennd5b	Itga2	Tenm4	Dlx5	Gpat2	Anxa9	Rbp7	Serpinb12	F3
	Gm16081	Snhg11	Erich3	Slc16a1	Nt5e	Lyz2	Sbpl	Pilra	Themis	Mpeg1	Lce3a	Esco2	Nusap1	Gins2	Wdr76	Six1	Col4a6	Phf11d	Dennd2d	Smad5	Rtn4rl1	Fam171a2	Pik3r3	Dmpk	Qpct	Adh7	Ar	Sprr2a3
	Gng13	Srrm3	Dlgap1	Ankrd35	Esrrg	Jam2	Wfdc12	Mcemp1	Gem	Ciita	Muc20	Ska1	Prr11	Piezo2	Procr	Kcne3	Tfcp2l1	Nmi	Lrrc49	Entpd3	Fam20a	Atf5	Kazald1	Sprr1b	Il18	Nqo1	Mgst1	Entpd5
	Hpse2	Shisa6	Mme	Ank	9530026P05Rik	Prom1	Anxa1	Lilr4b	Tbc1d10c	Amz1	Sowahb	Kif14	Kpna2	Mcm4	Mcm3	Inhbb	Fgfr1	Ifih1	Cdk6	Arl4a	Sema6d	Rerg	Sprr1b	Bean1	Nlrp10	Cyp2b10	Usp2	Serpinb3a
	Gm4952	Ascl1	Aqp11	Mical3	Rgs20	Lhfp	Sorbs2	Emilin2	Il2ra	Ms4a6c	Mab21l4	Kif11	Mis18bp1	Cdca7	Mcm5	Kif26b	Dusp6	Parp12	Grip1	Antxr1	Isl2	Ptgs1	Tmem45a	Ndufa4l2	Pla2g4b	Ephx3	Gas7	mt-Co2
	Gm26604	Fam155a	Hdac9	Col8a1	Asprv1	Adcy8	Ifitm1	Mefv	Zfp831	Cd40	Dusp5	Neil3	Bub1b	Mcm5	Mcm6	H2-Q7	Slit2	Slfn2	Hunk	Gnai1	Ttc36	Ces1h	Trnp1	Csrp2	Sprr2h	Gsdma	Them5	Fdps
	Tas1r1	Dner	Fscn1	Zdhhc14	Runx1	Pthlh	Ecm1	S100a9	Prkcq	Klrb1b	Paqr8	Pbk	Kif22	Mcm6	Ncapg2	H2-Q4	Bhlhe41	AW011738	Slc24a3	Col18a1	Vwa2	Slc7a11	Efna5	Axin2	Lypd5	Cryl1	Acer1	Ggh
	Fezf1	Ncam2	Dab1	Gm12446	Tnfaip2	Chad	Kctd14	Clec4n	Hcst	Csf2rb2	S100a7a	Depdc1a	Birc5	Etv4	Rpa2	Il33	Tox	Ddx58	Robo2	Dkk3	Aknad1	Pvt1	Ctnnbip1	Osbpl1a	Crct1	Ly6g6e	Fabp6	Klk8
	Gsg1l	Hcn4	Ccdc141	Sdk1	Sox9	Myo1b	Anxa3	Ccl4	Tnfrsf4	P2ry6	Cldn23	Aurkb	Depdc1a	Igfbp7	Slfn9	Rttn	Pakap.1	Sp100	Notum	Gm26532	Spire1	Nipal1	Trabd2b	Nxpe4	Ptk6	Chn2	Il20rb	Foxe1
	Sgcz	Cped1	Prr18	Cyp2j6	Krt14	Myo5c	Sprr2a3	Slfn1	Spn	Ptpro	Mxd1	Spc25	Racgap1	Wipf1	Uhrf1	Wdr72	Nbl1	Ifi35	Rapgef4	Maf	Rassf9	Mt1	Zfp618	Prickle2	Dkkl1	Wdr72	Rdh12	Slpi
	Slc24a4	Syt1	Csgalnact1	Gli2	Meis2	Vegfc	Crct1	Lilrb4a	Cd69	Clec4a1	Plet1	Hist1h4h	Kif11	Phldb2	Rad51	Tnfaip2	Etv1	Tap2	Tnfrsf19	Tns4	Tenm2	Vegfd	Prlr	Adamtsl1	Pla2g3	BC016579	Gm12766	Gm19951
	Car7	Celf3	Prss23	Zfp703	Nfe2l3	Cftr	Trp53inp2	H2-Q10	Cd2	Kcnk13	Slc39a4	Prr11	Knl1	Wnk2	Mcm4	Agmo	Sorcs2	Dtx3l	Gpc3	Krt24	Samd5	Fabp5	Serpinb3b	Serpinb3a	Teddm3	Serpinb1a	Degs1	Car13
	Gm12153	Rimbp2	Fetub	9530059O14Rik	Fhl2	Pamr1	Cldn4	Siglece	Rasal3	BC028528	Plpp1	Top2a	Kifc1	Wnt10a	Pola1	Mlph	Plppr4	B2m	Pvt1	Ccdc3	Piezo2	Galnt18	Abca12	Prxl2b	Wfdc5	Hspa2	Dlg2	Gsta4
	Ankrd63	Scg5	Ppp1r1b	Ttll7	Cwh43	Fmo1	Nlrp4e	Ptafr	Grap2	March1	Rhpn2	Mki67	Kif23	Crip1	Pole	Lgr5	Kitl	Eif2ak2	Bmp4	Vsnl1	Slc39a10	Man1c1	Aadacl2	Apcdd1	Elmod1	Adam28	Vegfd	Lor
	Crym	A2ml1	Ank2	Nqo1	Scel	Mlph	Lrrc26	Sell	Mir155hg	H2-Ab1	Trp53inp2	Spag5	Sgo1	Mms22l	Plscr4	B2m	Ptprd	Irf9	Mt2	Foxp2	Kif26b	Lss	Krt6a	Otop3	Klk14	Socs2	Gstm1	mt-Nd4
	Gm30551	Gm20757	Gna14	Adh7	Defb1	Clic6	Krt19	Itgam	Il21r	Adgre1	Ifi209	Hist1h1e	Sgo2a	Abcc3	Gmnn	Gstt2	Ptch1	Ifitm3	Hif1a	Ankrd29	Foxq1	Parp10	Acer1	Cacna2d3	Dnase1l2	Pdpn	Krtdap	Il33
	1810046K07Rik	Ncam1	Ptn	Tbx2	Klk8	Gabrp	Elf5	Slfn4	Il18r1	Hvcn1	Atg9b	Birc5	Arhgap11a	Uhrf1	Cdca7	Dmbt1	Il33	Isl1	Pdlim4	Zfp703	Mt4	Sema6a	Krt35	Prodh	Cldn17	Dpyd	Tgm3	Cyp2f2
	Gm43824	Gm14207	Selenop	Scpep1	Bhlhe41	Kctd14	Bace2	Fcgr3	Ptpn7	Cd244a	Prss8	Bub1	Cks2	Jag2	Chaf1b	Gsta3	Epha7	H2-K1	Bmp2	Col17a1	Ackr3	Sptbn2	Insl6	Maf	Il1f9	Ranbp17	Siah2	Elovl4
	Mapk10	Grm7	Avil	Zfp64	Spns2	Clu	Emp1	Nlrp3	Tnfrsf9	Irf8	Gm13074	Hist1h2be	Kif4	Ehd2	Slc7a5	Tspan8	Etv5	Samhd1	Foxa1	Robo2	Sprr1b	Krt13	Ankrd35	Sp6	Bglap3	Paqr5	Cyp2s1	Tmprss11d
	4933433F19Rik	Gdap1	Gulp1	Fam89a	Gmds	BC006965	Bmp6	Cyp4f18	Il23r	Cd300c2	Gm20234	Hmmr	Kif18a	Cdh13	Tmem107	Sox9	Six1	Ogfr	Chst11	Aff3	Dmpk	Ptgr1	Itgb6	Nipal1	Far2	Gjb6	Sdr42e1	Cebpb
	St18	Cacna1b	Dach1	Mb21d2	Sprr1a	Pglyrp1	Krt23	Igsf6	Gimap1	Evi2a	Tnfrsf11b	Ndc80	Tacc3	Nradd	Col17a1	Ifitm3	Serpinh1	Hpgd	Lgr4	Slc39a10	Homer2	Plxna1	Dusp16	Plekhg1	Fndc9	Gsta4	Aqp3	Defb4
	Zbbx	Rdh9	Grasp	Cers4	Vamp5	Rab17	Krt8	Plek	Ltb	Gngt2	Emp1	Knl1	Cdca2	Cachd1	Adrb2	Dpyd	Zfp804b	Psme2	Mapre2	Lrrfip2	Fgfbp1	Sept5	Myo5b	Clec2g	Gpld1	Entpd5	2610528A11Rik	Nup210l
	Rprml	Tll1	Rgs7	Endou	Tfcp2l1	Nlrp4e	Cldn7	Fgr	Il18rap	Hck	Itgam	Cdca3	Tubb6	Tns1	Rrm2	Pdlim3	Apobec3	Psme1	Itga2	Itga6	Dnase1l2	Fzd6	Aadac	Lef1	Lce3a	Prss23	Abca12	Krtdap
	Edil3	Gm12068	Prr15	Rbp2	Cracr2b	Cryab	Serpinb11	Gm34084	Grap	Plxnc1	Irf7	Plk1	Spdl1	Chaf1b	Crabp1	Psmb10	Id4	Ung	Rassf10	Slc6a6	Vldlr	Trmt61a	Spink5	Dsg1a	C130079G13Rik	Idh1	Car12	Klk13
	Ly6g6f	Stmn3	Vil1	Slit3	Slc5a8	Chst9	Nupr1	Ncf1	Arhgap15	Spi1	A830008E24Rik	Nuf2	Cep89	Lrig3	Clspn	Adgrg2	Cldn10	Ly6a	Prkcz	Myo10	Lypd6	Gas7	Bach2	Fbp2	Gsdma	Dsc2	Prdx6	Prdx6
	1700003M07Rik	Rgs7bp	Smoc2	Mapk6	Adgrl2	Krt8	Qsox1	Themis2	Traf1	Ighm	Abcg1	Prc1	Trim59	Gpc3	Atad5	Nr3c2	Cebpd	Prxl2a	Igfbp7	Gas1	Lmo1	Mgat5	Krt14	Atp6v0a4	Glrx	Aldh3a1	Adh7	Dmkn
	Gm36043	Stxbp5l	Gpr137c	Krt6a	Krt6b	Gm49417	Agr2	Mirt1	Il2rg	Csf2rb	Arg1	Depdc1b	Nuf2	Atf3	Tk1	Kcnma1	Ephb4	Krt15	Gnai1	Nr4a2	Phldb1	Pecr	Dlg2	Gcat	Krt78	Etv1	Lipm	Wdr89
	Nrxn3	Trim55	Gm49980	Krt75	Arl4c	Susd3	Tspan8	Nfam1	Rinl	Lat2	Il1a	Ccna2	Lockd	Immp2l	Matn2	Alcam	Lgr6	Sostdc1	Crlf1	Asap1	Bmp2	Usp2	Pdcd4	Hagh	Rnf225	Pdzk1ip1	Aldh3b2	0610009B22Rik
	Spef2	Cib3	Cftr	D630045J12Rik	Anpep	Sox10	Wfdc2	Srgn	Tespa1	Alox5ap	Lpin2	Kif4	Psrc1	Epb41l3	Serpinh1	Cd14	Snai2	Eif4e3	Klrg2	Krt14	Plxna2	Trerf1	Nipal4	Pcsk6	Sprr1b	Pinlyp	Sqor	Plac8
	Zmat4	Pkib	Fcgbp	Cpeb3	Fbln2	Lmod2	Phlda1	Hp	Dock2	Tm6sf1	Tcp11l2	Pclaf	Dnah8	Dlk2	Haus4	Gm49980	Ldlrad4	Wnt10a	Tmtc2	Mtss2	Col8a1	Chit1	Myo10	Ckb	Trex2	Anxa1	Endou	Krt23
	Mctp1	Prox1os	Rnf32	Rbp7	Calml3	Adcy2	Areg	Klra2	St6galnac3	Itga4	Tnfrsf23	Ncapg	Incenp	Pola1	Zfp367	Ccnd1	Ankrd6	Barx2	Cab39l	Ttll7	Map6	Notch3	Cers4	Alcam	Asb2	Gpc6	Myc	Clu
	Tnfrsf8	Cacna2d1	Tent5c	Naaa	Sox21	Plcb4	Prr15l	Gm31718	Ms4a6b	H2-DMb1	Bst1	Kif20a	Cit	Mthfd1	Zfp36l2	Runx1	Mir100hg	Trerf1	Col8a1	Efna5	Ascl2	Clic3	Krt6b	Rbp7	Aloxe3	Wrb	Gcat	mt-Co3
	Gm26797	Ina	Napepld	Serpinb12	Msrb3	Sidt1	Krt18	Cass4	Gprin3	Cd83	Ccng2	Foxm1	Dbf4	Adarb1	Tyms	Apobec3	Tns1	Mitd1	Dock8	Kazald1	Spaca6	Bpgm	Abtb2	Rgl1	Cysrt1	Ehf	Arhgef26	Smagp
	Adgrl3	Slc7a14	Hsd11b1	Cpn1	Rdh10	Wfdc2	Kcnma1	Tgm2	Klhl6	Tyrobp	Pllp	Fbxo5	Cox6b2	Kcnq5	Mapkbp1	Plppr4	Ephb2	Gas1	Ldlrad3	Tnfrsf19	9530059O14Rik	Aen	Ly6g6c	Crot	Gdpd3	Zfp804b	Esd	Gstm1
	Grin2a	Cldn6	Espn	Ralgps2	Mal	Arhgef38	Hbegf	Cxcr4	Itgae	Abi3	Cdsn	Shcbp1	Efcab11	Itga3	Prim2	Jazf1	Gpc6	Ppp2r2c	Pak3	Xkr4	Cnksr3	Mt2	Ttll7	Acer1	Atp6v1c2	Bik	Pir	Notch2
	Calml4	Mobp	Fam83e	Esd	Krt7	Pkp2	Adam28	Amer2	Rac2	Rtn1	Krt7	Ube2c	Spag5	Prr7	Wnt10a	Eya2	Nrtn	Moxd1	Bcl9	Ldlrad3	Lamc2	Ggt6	Sdc3	Alox12	Slc37a2	Atp10b	Idh1	Kalrn
	Gm34589	Ret	Sema5a	Arl4a	Mir99ahg	Tmem176a	Myo1b	Ccrl2	Il7r	Pirb	Vasn	Hist1h4c	Miip	Pole4	Tns1	Tcim	Txnip	Mtss2	Thsd4	Bcl11b	Unc5b	Cdc14b	Mical2	Lmo7	Defb1	Tmprss4	Dmkn	Plcd1
	Stox1	Dnah9	Cnksr2	Atp6v1b2	Inhbb	Scgb3a1	Lce3f	Bcl2a1a	Ptpn22	Vim	Tspan1	Mis18bp1	Foxm1	Pltp	Slc16a1	Kit	Dpyd	Ehd2	Atp2b4	Slc7a1	Sparc	Nfe2l2	Mafb	Myl7	Alox12b	Cyp2j6	Atp1b3	Alkbh5
	St6gal2	Zcchc18	Kcnq1	Tnk1	Sulf2	Krt18	Tmem176a	Entpd1	Itgal	Cybb	Oasl1	Kif15	Top2a	Wee1	Il20rb	Krt19	Glis3	Pitx2	Abcb1b	Map3k20	Efnb2	Asns	P3h4	Pdcd4	Atp13a4	Pax1	Itga2b	Cnfn
	Itgbl1	Agbl4	Prom1	Golim4	Myzap	Camk2n1	Tmprss11g	Samsn1	Trbc2	Fcer1g	Cnfn	Sapcd2	Hmgn2	Dst	Prim1	Cracr2b	Col7a1	Vcpkmt	Bnip3	Pcdh7	Cpeb3	Fam83g	Sgpp1	Pvt1	Nkpd1	Krt6a	Capns2	Spint2
	Matk	Col28a1	Kitl	Fbp2	2610035D17Rik	Msln	S100a7a	Ppp1r3b	Lpxn	Prkcb	Pard6b	Cenpf	Ckap2l	Shmt1	Nrm	Cdc42ep3	Sox2ot	Fads2	Tmem97	Tspan9	Ghr	Plbd1	Dynap	Trpv3	Tmigd1	Retsat	Sh3rf2	mt-Nd1
	Gm10549	Tmem163	Rarb	Clca2	Gpx8	Mfge8	Cyp2f2	C3	Gpr65	Mef2c	Slc25a48	Kif22	Mns1	Chchd6	Psmc3ip	Txnip	Pdpn	Fjx1	Tnik	Slc25a21	Dapl1	Wnt7b	Adgrf2	Samd5	Dsc1	Lypd3	Lancl1	Calm4
	Rgs22	Gfra4	Aspscr1	Abcc1	Mall	Cldn3	Aldh1a1	Vsir	Ripor2	Hpgds	Rnasel	Bub1b	Bub1	Ccnd2	Dbp	Kcnq1	Frmd4a	Erap1	Ube2e2	Itgb4	Ckb	Fabp6	Cst6	Krt16	2310043M15Rik	Gm16136	Csrp2	Fdft1
	4930500H12Rik	Apln	Arhgef38	Slc39a6	Epha2	Ramp1	Sprr1a	Ncf2	Stat4	Havcr2	Sdcbp2	Parpbp	Ccdc18	Atad5	Rpa3	Esrrg	Agmo	Phgdh	Stard13	Aopep	Foxn1	Acaa2	Gm12766	Pak3	Sorbs1	Kit	Kyat1	Lars2
	9130024F11Rik	Gm33680	Tspan1	Rhobtb1	Wdr72	Tcea3	Mxd1	Cd300a	AU020206	Il10ra	Epha2	Ccnb2	Iqgap3	Arhgap44	Rbms3	Stat1	AI646519	Hmcn1	Lrrc45	Crlf3	P3h2	Phgdh	Chl1	Slc10a6	Hpse	Aqp3	Il17rc	Lypd3
	1700024B18Rik	Syt14	Misp	Dsg1a	Sdr16c6	Fyb2	Sprr3	Csf2rb	Tnfaip3	Slc41a2	Yod1	Pimreg	Gpsm2	Mcm7	Ror1	Hspa2	Ces1d	Vwa5a	1110051M20Rik	Cobll1	Maml3	Ephx4	Slc5a1	Mocs2	Slc10a6	Msmo1	Calm4	Pycard
	Sema3a	Rmst	Tmem150c	Mapkbp1	Trim2	Pik3ap1	Krt7	Crispld2	Fli1	Nrros	Ier3	Cdca5	G2e3	Siva1	Sox6	Dpysl3	Tcf4	Kcnq5	Epb41l3	Atf3	Schip1	Rab25	Lipm	Phyhip	2310046K23Rik	Gsta2	Ap1s3	Gltp
	Chat	Ooep	Krt20	Dusp22	Fut9	Cp	Pdlim3	Wfdc17	Rhoh	Zeb2	Apol7a	Sgo2a	Ncapd2	Cdca7l	Cblb	Xbp1	Bmpr1b	Foxp2	Schip1	Fat1	Cdh13	Pusl1	Cldn1	Tdh	Cnfn	Csta1	Ptgs1	Stard5
	Kcnq4	Kcnc1	Map3k13	Myo6	Foxq1	Sorbs2	Cnfn	Cd53	Ets1	Tnfsf13b	Prdm1	Anln	Aurkb	Igfbp2	Rfc4	Bst2	Naaladl2	Gm15987	Tenm2	Sesn3	Col4a5	Trnp1	Nipal1	Mt4	Krt4	Gpx2	Hadh	Gpx2
	Zfhx4	Gria3	Bambi	Entpd3	Sprr3	Alox12e	Slc16a11	Mir142hg	Rgs1	Plekho1	Slc44a4	Kif2c	Smc4	Xkr4	Dctd	AI646519	Esrrg	Gins2	Wnt5a	Neo1	Zfp618	Gsdmc	March3	Col8a1	Sdr9c7	Dsg3	Me1	Adam28
	Noxred1	Lrp1b	Tcaf1	Tlx1	Tmprss11d	Acss1	Serpinb1a	Naip2	Pde3b	Bcl2a1a	Mirt1	Aspm	Hmgb2	Vav3	Agmo	Ly6a	Sox9	Igfbp2	Lamp2	Atp2b4	Lama3	Blvrb	Cited4	Adcy8	Myl7	Srgap3	Entpd5	Tuba4a
	Asb11	Slc16a12	Slco3a1	Ncs1	Smpdl3b	Nkd2	Csta1	Bst1	P2ry10	Btk	Gsto1	E2f8	Soga1	Chaf1a	Chaf1a	Socs6	Tns3	Mcm4	Bmp7	Spink5	Eml1	Kcnk7	Arhgef28	Abca12	Fam57a	Gjb2	Dbi	Wfdc12
	Cfap57	Hrh3	Aldh1a1	Capns2	Hopx	Slc38a1	Plcb4	Slc16a3	Gm26740	Rassf4	Krt23	Cdc25c	Cdk1	Itgb4	Slf1	Cdc14a	Hlf	Cav1	Bambi	Cpn1	Bmp4	Hmgn3	Plxna2	Kyat1	Serpinb7	Syngr1	Dhcr24	Chchd10
	Ppfia2	Crmp1	Shisa9	2200002D01Rik	Ermp1	Spdef	Gsto1	Fcer1g	Atp8b4	Cfp	Timp2	Cenpe	Ska1	Rpa2	Chek2	Epha5	Adgrg2	Spats2l	Mt1	C1qtnf12	Tubb3	Them5	Defb4	Lgalsl	Klk8	Ly6g6c	Mmp2	2610001J05Rik
	Dscaml1	Cplx2	Snhg18	Atp8b1	St3gal4	Sulf2	Tcn2	Trim30d	Ccr2	Ccr5	Tmprss11e	Incenp	Ncapg	Asap2	Mcm7	Fam3c	Tshz2	Prr7	Znrf3	Ehd2	Isl1	Serpine2	Dsp	Dsg1b	Rnase1	Esrrg	Insl6	Pmvk
	2610016A17Rik	Vil1	Ror1	Slc25a25	Id4	Nupr1	S100g	Tyrobp	Card11	Nfam1	Cited2	Cdca8	Bora	P3h2	Orc6	Dram1	Gclm	Tlx1	Hagh	Tlx1	Syne2	Dsg1b	Adgrf4	Nipal4	Smpd1	Plekhg1	Tfrc	Mknk2
	Adra1b	Clstn3	Foxa2	Serpinb5	Eps8l1	Stxbp6	Tprg	Btk	Cd48	Ncf4	Ltf	Sgo1	Cenpl	Tgfbr3	Zfp934	Slit2	Bdnf	Aida	Alcam	Id3	Ccdc68	Gm15987	Rhbg	Nfe2l3	Tmprss11f	Rbp2	Pycard	Tgm3
	Cdh2	Syt7	Dtna	Gm20528	Tns3	Slc44a4	Lcn2	Plaur	Cd37	Gpr183	Gcnt3	Kifc1	Faap24	Antxr1	Map2k6	Adamtsl4	Apobec1	Tspo	Nckap5	Peli2	Kazald1	Notch1	Gm16599	Gal3st1	Cstdc5	Atp6v1e1	Ralbp1	Krt17
	Ano7	Ksr2	Nupr1	Fam83g	Tspan6	Vipr1	Elf3	Ggt5	Jaml	Alox5	Mal	Ncaph	Spc24	Wdr35	Arhgap24	Tfcp2l1	Serpine2	Gm10076	Lama3	Afap1l2	Agl	Nrarp	Thop1	Vsig8	Slc46a2	Cyp2f2	Mgst3	Gpc6
	Gm41230	Kif1a	Nav2	Slc26a2	Lurap1l	Kcnn4	Wfdc5	Csf1	Itgb7	Nckap1l	Dusp14	Ttk	Ttk	Plagl1	Cenps	Tspan13	Mir99ahg	Cdca7l	Ptn	Sgk3	Srcin1	Wnk2	Prxl2b	Thop1	Crabp2	F3	Fbp2	Casp1
	Mei4	Scg3	Epb41l2	Tspan5	Ddah2	Cgnl1	Hopx	Fgd3	Ptprc	Themis2	Gch1	Ccnf	Oscp1	Slc8a1	Rfc3	H2-T23	Arhgap24	Ntrk2	Dapl1	Rfx2	Igfbp3	Stk35	Ephb6	1700025G04Rik	Tmem45b	Pof1b	Hcar2	Aldh3a1
	Gm16579	Rims2	Six4	Gjb3	Cebpd	Tmem176b	Fut9	Tlr2	Dock10	Fgr	Irf1	Aurka	Arl6ip1	Rad51b	Fndc1	Fndc3b	Jazf1	Apoe	Bcar3	2610307P16Rik	Tmtc4	Atad3a	Gja1	Eppk1	Klk12	Sod2	Ell2	Plb1
	Hecw1	Dpp10	Myo5c	Cyp4f39	Rab27a	Tspan2	Klk14	Igfbp6	Pik3cd	St8sia4	Ppp1r15a	E2f7	Mad2l1	Atic	Jag2	Cdk14	Ptprz1	Ccnd2	Cd109	Pax9	Gdpd2	Hk2	Cpeb3	Tuba4a	Hsd17b2	Epha7	1810037I17Rik	Kyat1
